# Genome-scale metabolic model atlas of the zoonotic pathogen *Streptococcus suis*

**DOI:** 10.64898/2026.06.17.732996

**Authors:** Karl Kochanowski, Chenxi Liu, Pau Obregon-Gutierrez, Gemma G. R. Murray, Muriel Dresen, Ines Lefranc, Heather Wells, Ayelén Perez-Falcón, John T. Munnoch, Paul A. Hoskisson, Daniel Machado, Alexander W. Tucker, Florencia Correa-Fiz, Virginia Aragon, Lucy A. Weinert

**Author notes:** Department of Veterinary Medicine, Institute of Microbiology and Epizootics, Freie Universität Berlin, Berlin, Germany (Muriel Dresen). **Shared-first authors**: Karl Kochanowski, Chenxi Liu. **Corresponding author**: Karl Kochanowski.

## Abstract

*Streptococcus suis* is a Gram-positive bacterium with a dual role as a commensal member of the porcine nasal microbiota and a pathogen causing systemic disease in pigs and humans. Mounting evidence suggests that metabolism is a key driver of *S. suis* pathogenicity. Given the species’ high genetic variability, we hypothesize that differences in metabolic networks could explain the diverse pathogenic phenotypes observed across different strains. To test this, we generated an atlas of over 3000 strain-specific and automatically curated genome-scale metabolic models that cover the breadth of pathogenic and commensal *S. suis* lineages. Using this model atlas, we performed the first species-level examination of metabolic traits in *S. suis*. Our simulations, supported by experimental validation, revealed three key insights. First, while metabolic traits are broadly conserved in *S. suis*, there are nevertheless lineage-dependent differences in amino acid auxotrophies and carbon utilization patterns that point towards distinct *in vivo* niches. Second, most strains are predicted to grow in different plausible *in vivo* environments regardless of their virulence phenotype, suggesting that metabolism is a weak barrier to systemic infection. Third, by systematically predicting reaction essentiality in more than 15 million reaction-strain-condition combinations, we identify a subset of 17 reactions, largely in nucleotide metabolism, that are conditionally essential *in vivo* and may serve as new targets for the development of new antimicrobials or vaccines. Overall, this study provides a valuable new resource for broadly examining *S. suis* metabolism and its role in pathogenicity.
