## Supplementary material for "Genome-scale metabolic model atlas of the zoonotic pathogen *Streptococcus suis*": Data set 2

### Sheet: metadata
Data set 2 - composition of simulated metabolic environments
This data set shows the metabolites included in each simulated environment, and lower (LB)/upper (UB) boundaries for their respective exchange reactions
rich in vitro:	matches previously described chemically defined medium that supports S. suis growth (http://dx.doi.org/10.1074/jbc.M114.619163), augmented with metabolites commonly found in rich medium (see "LB" list in CarveMe, 10.1093/nar/gky537 )
Plasma-like:	adjusted to match metabolite presence/absence in human plasma, as determined in (10.1016/j.cell.2017.03.023 )
Nasal-like:	adjusted to match metabolite presence/absence in human nasal secretions, as determined in (10.1371/journal.ppat.1003862 )
CSF-like:	adjusted to match amino acid presence/absence in porcine CSF, as determined in (10.3390/pathogens6010007 )
Note: in all media, maximal oxygen uptake was limited to 0.1 mmol / gCDW /h to reflect the hypoxic growth requirements of S. suis

### Sheet: rich in vitro
Name	LB	UB
ca2	-1000	1000
cl	-1000	1000
cobalt2	-1000	1000
cu2	-1000	1000
fe2	-1000	1000
fe3	-1000	1000
h2o	-1000	1000
h	-1000	1000
k	-1000	1000
mg2	-1000	1000
mn2	-1000	1000
mobd	-1000	1000
na1	-1000	1000
nh4	-1000	1000
ni2	-1000	1000
o2	-0.1	1000
pi	-1000	1000
so4	-1000	1000
zn2	-1000	1000
ala__L	-1	1000
arg__L	-1	1000
asp__L	-1	1000
asn__L	-1	1000
cys__L	-1	1000
cystine__L	-1	1000
glu__L	-1	1000
gln__L	-1	1000
gly	-1	1000
his__L	-1	1000
ile__L	-1	1000
leu__L	-1	1000
lys__L	-1	1000
met__L	-1	1000
phe__L	-1	1000
pro__L	-1	1000
ser__L	-1	1000
thr__L	-1	1000
trp__L	-1	1000
tyr__L	-1	1000
val__L	-1	1000
glyc	-1	1000
lac__L	0	1000
cit	-1	1000
fum	-1	1000
mal__L	-1	1000
pyr	-1	1000
succ	-1	1000
urea	-1	1000
hxan	-1	1000
ade	-1	1000
gua	-1	1000
ura	-1	1000
4abz	-1	1000
btn	-1	1000
fol	-1	1000
ncam	-1	1000
pnto__R	-1	1000
pydam	-1	1000
ribflv	-1	1000
thm	-1	1000
b12	-1	1000
chol	-1	1000
inost	-1	1000
cbl1	-1	1000
glc__D	-10	1000

### Sheet: Plasma-like
Name	LB	UB
ca2	-1000	1000
cl	-1000	1000
cobalt2	-1000	1000
cu2	-1000	1000
fe2	-1000	1000
fe3	-1000	1000
h2o	-1000	1000
h	-1000	1000
k	-1000	1000
mg2	-1000	1000
mn2	-1000	1000
mobd	-1000	1000
na1	-1000	1000
nh4	-1000	1000
ni2	-1000	1000
o2	-0.1	1000
pi	-1000	1000
so4	-1000	1000
zn2	-1000	1000
ala__L	-1	1000
arg__L	-1	1000
asp__L	-1	1000
asn__L	-1	1000
cys__L	-1	1000
cystine__L	-1	1000
glu__L	-1	1000
gln__L	-1	1000
gly	-1	1000
his__L	-1	1000
ile__L	-1	1000
leu__L	-1	1000
lys__L	-1	1000
met__L	-1	1000
phe__L	-1	1000
pro__L	-1	1000
ser__L	-1	1000
thr__L	-1	1000
trp__L	-1	1000
tyr__L	-1	1000
val__L	-1	1000
btn	-1	1000
chol	-1	1000
pnto__R	-1	1000
fol	-1	1000
ncam	-1	1000
pydx	-1	1000
ribflv	-1	1000
4abz	-1	1000
thm	-1	1000
b12	-1	1000
inost	-1	1000
glyc	-1	1000
urea	-1	1000
cit	-1	1000
lac__L	0	1000
urate	-1	1000
acrn	-1	1000
glyb	-1	1000
crn	-1	1000
citr__L	-1	1000
4hpro_LT	-1	1000
orn	-1	1000
acgly	-1	1000
taur	-1	1000
glc__D	-10	1000

### Sheet: Nasal-like
Name	LB	UB
ca2	-1000	1000
cl	-1000	1000
cobalt2	-1000	1000
cu2	-1000	1000
fe2	-1000	1000
fe3	-1000	1000
h2o	-1000	1000
h	-1000	1000
k	-1000	1000
mg2	-1000	1000
mn2	-1000	1000
mobd	-1000	1000
na1	-1000	1000
nh4	-1000	1000
ni2	-1000	1000
o2	-0.1	1000
pi	-1000	1000
so4	-1000	1000
zn2	-1000	1000
ala__L	-1	1000
arg__L	-1	1000
cys__L	-1	1000
glu__L	-1	1000
gly	-1	1000
his__L	-1	1000
leu__L	-1	1000
lys__L	-1	1000
orn	-1	1000
phe__L	-1	1000
pro__L	-1	1000
ser__L	-1	1000
thr__L	-1	1000
trp__L	-1	1000
val__L	-1	1000
cit	-1	1000
fum	-1	1000
mal__L	-1	1000
pyr	-1	1000
succ	-1	1000
urea	-1	1000
cbl1	-1	1000
4abz	-1	1000
btn	-1	1000
ncam	-1	1000
pnto__R	-1	1000
pydx	-1	1000
thm	-1	1000
ribflv	-1	1000
glc__D	-10	1000

### Sheet: CSF-like
Name	LB	UB
ca2	-1000	1000
cl	-1000	1000
cobalt2	-1000	1000
cu2	-1000	1000
fe2	-1000	1000
fe3	-1000	1000
h2o	-1000	1000
h	-1000	1000
k	-1000	1000
mg2	-1000	1000
mn2	-1000	1000
mobd	-1000	1000
na1	-1000	1000
nh4	-1000	1000
ni2	-1000	1000
o2	-0.1	1000
pi	-1000	1000
so4	-1000	1000
zn2	-1000	1000
ala__L	-1	1000
arg__L	-0.1	1000
cys__L	-0.1	1000
gln__L	-1	1000
his__L	-0.1	1000
ser__L	-1	1000
thr__L	-1	1000
trp__L	-0.1	1000
4abz	-1	1000
btn	-1	1000
fol	-1	1000
ncam	-1	1000
pnto__R	-1	1000
pydx	-1	1000
pydam	-1	1000
ribflv	-1	1000
thm	-1	1000
b12	-1	1000
glc__D	-10	1000
